# Investigating bacteria-phage interaction dynamics using droplet-based technology

**DOI:** 10.1101/2023.07.14.549014

**Authors:** Nela Nikolic, Vasileios Anagnostidis, Anuj Tiwari, Remy Chait, Fabrice Gielen

**Affiliations:** Living Systems Institute, University of Exeter, Exeter, UK; Department of Physics and Astronomy, Faculty of Environment, Science and Economy, University of Exeter, Exeter, UK; Translational Research Exchange @ Exeter, University of Exeter, Exeter, UK; Department of Biosciences, Faculty of Health and Life Sciences, University of Exeter, Exeter, UK

**Keywords:** *Escherichia coli*, phage, bacterial growth, phage-induced lysis, phage therapy, droplet microfluidics, time-lapse microscopy

## Abstract

An alarming rise in antimicrobial resistance worldwide has spurred efforts into the search for alternatives to antibiotic treatments. The use of bacteriophages, bacterial viruses harmless to humans, represents a promising approach with potential to treat bacterial infections (phage therapy). Recent advances in microscopy-based single-cell techniques have allowed researchers to develop new quantitative approaches for assessing the interactions between bacteria and phages, especially the ability of phages to eradicate bacterial pathogen populations. Here we combine droplet microfluidics with fluorescence time-lapse microscopy to characterize the growth and lysis dynamics of the bacterium *Escherichia coli* confined in droplets when challenged with phage. We investigated phages that promote lysis of infected *E. coli* cells, specifically, a phage species with DNA genome, T7 (*Escherichia virus T7*) and two phage species with RNA genomes, MS2 (*Emesvirus zinderi*) and Qβ (*Qubevirus durum*). Our microfluidic trapping device generated and immobilized picoliter-sized droplets, enabling stable imaging of bacterial growth and lysis in a temperature-controlled setup. Temporal information on bacterial population size was recorded for up to 25 hours, allowing us to determine growth rates of bacterial populations helping us uncover the extent and speed of phage infection. In the long-term, the development of novel microfluidic and single-cell techniques will expedite research towards understanding the genetic and molecular basis of rapid phage-induced lysis, preempting bacterial resistance to phages and ultimately identifying key factors influencing the success of phage therapy.
