## Supplementary Datasets for "Investigating bacteria-phage interaction dynamics using droplet-based technology": SourceData_FigS2.xlsx

### Sheet: FigS2
no glass cover slip				with glass cover slip
Row	Trap	Shrinkage (µm/h)		Row	Trap	Shrinkage (µm/h)
1	1	24.75		2	1	2.419
1	4	18.45		2	4	0.225
1	5	22.373		3	1	1.575
2	1	11.475		3	3	1.125
2	5	15.975		3	5	1.125
3	2	15.075		4	2	1.35
4	1	15.525		4	4	2.925
4	2	7.875		5	1	0.9
4	3	7.2		5	2	0.675
4	4	15.3		6	4	1.575
5	2	12.6		6	5	1.35
5	3	10.575
